# New genome reveals molecular signatures of adaptation to nocturnality in moth-like butterflies (Hedylidae)

**DOI:** 10.1101/2023.11.21.568084

**Authors:** Rachit Pratap Singh, Yi-Ming Weng, Yash Sondhi, David Plotkin, Paul B. Frandsen, Akito Y. Kawahara

## Abstract

Nearly all animals have a preferred period of daily activity (diel-niche), which is strongly influenced by the light environment. Sensory systems, particularly vision, are adapted to light, and evolutionary transitions to novel light environments, especially light limited ones, can impose strong constraints on eye evolution, color, and motion vision. The adaptive changes in sensory abilities of animals during these transitions, both at the genetic and neural levels, are largely unexplored. Butterflies and moths, with their diverse diel-niche shifts, are an ideal group for investigating the gene evolution linked to these transitions. While most butterflies are day-flying, hedylid butterflies are unique in being primarily nocturnal, and they represent an important evolutionary shift from diurnality to nocturnality in this clade. Here, we sequence the first high-quality Hedylidae genome and functionally annotate genes to understand genomic changes associated with shifts in diel niche. Comparing Hedylidae visual genes against day- and night-flying Lepidoptera species revealed that visual genes are highly conserved, with no major losses. However, hedylid butterfly opsins were more similar to nocturnal moths than their diurnal congeners. Tests on the evolutionary rates (dN/dS) confirmed that color vision opsins were under strong selection, similar to nocturnal moths. We propose that a convergent event of sequence evolution took place when these butterflies became nocturnal, approximately 98 million years ago.
