## Supplementary Data 6: Rapidly evolving genes in M. leucophasiata for "New genome reveals molecular signatures of adaptation to nocturnality in moth-like butterflies (Hedylidae)"

HOG	change	gene_copy_number	gene_copy_number_change	gene_annotations (count,functions)
N0.HOG0002738	expanding	28	+27
N0.HOG0001856	expanding	26	+23	1,Core histone H2A_H2B_H3_H4			1,Elongation factor 1-alpha	1,E2F_DP family winged-helix DNA-binding domain	1,Cytochrome P450	1,Carboxylesterase family
N0.HOG0001712	expanding	31	+25
N0.HOG0002366	expanding	19	+18	17,-
N0.HOG0002387	expanding	19	+16	17,transposition_ RNA-mediated	2,Integrase core domain
N0.HOG0006260	expanding	14	+13
N0.HOG0000098	expanding	16	+14	10,-
N0.HOG0002065	expanding	20	+16	1,Structural component of the gap junctions
N0.HOG0000838	expanding	33	+21	2,-	1,transposition_ RNA-mediated
N0.HOG0001399	expanding	17	+13
N0.HOG0000747	expanding	13	+11	9,-	6,N-terminal region of glycosyl transferase group 7	1,DDE superfamily endonuclease
N0.HOG0001838	expanding	18	+13	17,It is involved in the biological process described with	1,phosphopantetheine binding
N0.HOG0003034	expanding	10	+9
N0.HOG0000827	expanding	14	+11	9,-
N0.HOG0002197	expanding	14	+11	11,Ecdysteroid kinase
N0.HOG0000571	expanding	9	+8	9,Reverse transcriptase (RNA-dependent DNA polymerase)
N0.HOG0000956	expanding	13	+10	10,DDE superfamily endonuclease	1,Jerky protein homolog-like
N0.HOG0001753	expanding	13	+10	10,Reverse transcriptase (RNA-dependent DNA polymerase)
N0.HOG0002298	expanding	13	+10	13,alpha_beta hydrolase fold
N0.HOG0002564	expanding	13	+10	12,7tm Odorant receptor
N0.HOG0001017	expanding	11	+9	9,Reverse transcriptase (RNA-dependent DNA polymerase)
N0.HOG0001244	expanding	26	+15	9,DNA- binding	7,RNA polymerase II regulatory region DNA binding	2,hAT family C-terminal dimerisation region
N0.HOG0000834	expanding	19	+12
N0.HOG0016098	expanding	8	+7
N0.HOG0001267	expanding	10	+8	10,Insect cuticle protein
N0.HOG0002455	expanding	10	+8
N0.HOG0002352	expanding	15	+10	3,Myb_SANT-like DNA-binding domain
N0.HOG0001898	expanding	13	+9	12,Cytochrome P450
N0.HOG0000059	expanding	7	+6	3,-
N0.HOG0004838	expanding	7	+6	6,Tyrosine-protein phosphatase non-receptor type
N0.HOG0001186	expanding	9	+7	9,DDE superfamily endonuclease
N0.HOG0002931	expanding	9	+7
N0.HOG0002272	expanding	14	+9
N0.HOG0001460	expanding	12	+8	12,Cytochrome P450
N0.HOG0001725	expanding	24	+12
N0.HOG0000841	expanding	15	+9
N0.HOG0000625	expanding	8	+6
N0.HOG0002149	expanding	8	+6	6,cytochrome p450	1,translational activator	1,heme binding. It is involved in the biological process described with oxidation-reduction process
N0.HOG0002860	expanding	8	+6
N0.HOG0003499	expanding	8	+6
N0.HOG0001383	expanding	6	+5	4,Ribonuclease H protein
N0.HOG0001993	expanding	11	+7	10,-
N0.HOG0001122	expanding	7	+5	7,Transposase protein
N0.HOG0002379	expanding	7	+5	2,DDE superfamily endonuclease
N0.HOG0000075	expanding	5	+4
N0.HOG0000122	expanding	5	+4	1,-
N0.HOG0001932	expanding	5	+4	4,Belongs to the sterol desaturase family
N0.HOG0002565	expanding	5	+4	2,reverse transcriptase
N0.HOG0002902	expanding	5	+4	4,Ribonuclease H protein
N0.HOG0014217	expanding	5	+4	1,-
N0.HOG0015615	expanding	5	+4	4,Transposase IS4
N0.HOG0001710	expanding	10	+6	1,Alcohol dehydrogenase transcription factor Myb_SANT-like
N0.HOG0001614	expanding	17	+8	2,-
N0.HOG0002356	expanding	8	+5	8,Myb_SANT-like DNA-binding domain
N0.HOG0001203	expanding	11	+6	8,anchor protein 17A
N0.HOG0000036	expanding	6	+4	1,Reverse transcriptase (RNA-dependent DNA polymerase)
N0.HOG0000624	expanding	6	+4	2,-
N0.HOG0002243	expanding	6	+4	1,-
N0.HOG0002468	expanding	6	+4	2,Pfam:UBN2
N0.HOG0003363	expanding	6	+4
N0.HOG0000976	expanding	12	+6
N0.HOG0001756	expanding	7	+4	3,Pao retrotransposon peptidase	1,nucleic acid binding
N0.HOG0001938	expanding	7	+4	2,Myb_SANT-like DNA-binding domain
N0.HOG0001020	expanding	18	+7	16,Transposase IS4
N0.HOG0000586	contracting	1	-8	48,-
N0.HOG0000754	contracting	0	-6	1,-
N0.HOG0001698	contracting	0	-5	3,K02A2.6-like
N0.HOG0000583	contracting	0	-4	22,-
N0.HOG0000615	contracting	0	-4	5,-
N0.HOG0001370	contracting	0	-4	4,zinc finger	3,Immunoglobulin domain	2,-	1,transposition_ RNA-mediated	1,Integrase core domain
N0.HOG0001569	contracting	0	-4	6,Encoded by	5,Pfam:DUF3609	4,-
N0.HOG0001465	contracting	1	-4	3,transferase activity_ transferring hexosyl groups. It is involved in the biological process described with metabolic process	2,Glycosyltransferase family 28 C-terminal domain
