## Supplementary Data 8: Filtered phototransduction-related orthologs for "New genome reveals molecular signatures of adaptation to nocturnality in moth-like butterflies (Hedylidae)"

HOG	Gene_family	blastp (Dple-Hmel-Msex)	eggnog	Aips	Bbet	Bmor	Ccro	Cnem	Cvir	Dple	Hmel	Hpyr	Lcor	Lphl	Mleu	Msex	Pint	Pmac	Pmal	Pxut	Sbem	Tsyl	Zfil
N0.HOG0005737	Arr	uncharacterized_protein/uncharacterized_protein/uncharacterized_protein	-/-/-	1	1	1	2	2	1	1	1	1	1	1	2	1	1	1	1	1	1	1	1
N0.HOG0007506	Arr	krz/krz/krz	krz/krz/krz	1	1	1	2	1	1	1	1	1	1	1	1	1	1	1	1	1	1	1	1
N0.HOG0010297	Arr	arr2/arr2/arr2	Arr2/Arr2/Arr2	1	1	1	1	1	1	1	1	1	1	1	1	1	1	1	1	1	1	1	1
N0.HOG0010989	Arr	arr1/arr1/arr1	Arr1/Arr1/Arr1	1	1	1	1	1	1	1	1	1	1	1	1	1	1	1	1	1	1	1	1
N0.HOG0024925	Arr	krz/krz//	krz/krz//	0	0	0	0	0	0	2	0	0	0	0	0	0	0	0	0	0	0	0	0
N0.HOG0007697	Cac	cac/cac/cac	-/-/-	1	1	1	1	1	1	1	1	1	1	1	1	1	1	1	1	1	1	1	1
N0.HOG0008090	Cac	Dple_g4545/Dple_g4546/Hmel_g10561/cac	Dple_g4545/Dple_g4546/Hmel_g10561/-	1	1	1	1	1	1	2	1	1	1	1	1	1	1	1	1	1	1	1	1
N0.HOG0008632	Cac	Dple_g11153/cac/cac	Dple_g11153/-/-	1	1	2	1	1	1	1	1	1	1	1	1	1	1	1	1	1	1	1	1
N0.HOG0009018	Cac	cac/cac/cac/cac	-/-/-/-	1	1	1	1	1	1	2	1	1	1	1	1	1	1	1	1	1	1	1	1
N0.HOG0010703	Cac	cac/Hmel_g2263/cac	-/Hmel_g2263/-	1	1	1	1	1	1	1	1	1	1	1	1	1	1	1	1	1	1	1	1
N0.HOG0011316	Cac	Dple_g3261/cac/cac	Dple_g3261/para/para	1	1	1	1	1	1	1	1	1	1	1	1	1	1	1	1	1	1	1	1
N0.HOG0012969	Cac	cac/cac/cac	-/-/-	1	1	1	1	1	1	1	1	1	1	1	1	1	1	1	1	1	1	1	1
N0.HOG0020758	Cac	/cac/	/-/	0	0	0	0	1	1	0	1	0	0	0	0	0	0	0	0	0	0	0	0
N0.HOG0024436	Cac	NA	para	0	0	0	0	1	0	1	0	0	0	0	0	0	0	0	0	0	0	0	0
N0.HOG0012386	Calx	Calx_Na_Ca_exchange_protein/Calx_Na_Ca_exchange_protein/Calx_Na_Ca_exchange_protein	Calx/Calx/Calx	1	1	1	1	1	1	1	1	1	1	1	1	1	1	1	1	1	1	1	1
N0.HOG0015766	Calx	Calx_Na_Ca_exchange_protein/Calx_Na_Ca_exchange_protein/Calx_Na_Ca_exchange_protein	-/-/-	1	1	1	0	1	1	1	1	0	1	0	1	1	0	0	0	0	1	0	1
N0.HOG0004502	Cam	/neo-calmodulin-like/Msex_g15718	/-/Msex_g15718	0	0	1	1	1	1	0	1	1	0	0	1	1	0	1	1	1	1	1	0
N0.HOG0004503	Cam	neo-calmodulin-like//neo-calmodulin-like	-//-	0	0	0	1	0	0	1	0	1	0	0	0	1	0	0	1	1	1	1	0
N0.HOG0011389	Cam	Cam/Cam/Cam	//	1	1	1	1	1	1	1	1	1	1	1	1	1	1	1	1	1	1	1	1
N0.HOG0012501	Cam	Cam-like/Cam-like/Cam-like	-/-/-	1	1	1	1	1	1	1	1	1	1	1	1	1	1	1	1	1	1	1	1
N0.HOG0007776	CdsA	CdsA/CdsA/CdsA	-/-/-	1	1	1	1	2	1	1	1	1	1	1	1	1	1	1	1	1	1	1	1
N0.HOG0006833	DAGL	DAGl_beta/DAGL_beta/DAGL_beta	-/-/-	1	1	1	1	1	1	1	1	2	1	1	2	1	1	1	1	1	1	1	1
N0.HOG0004257	Ddc	Ddc/Ddc-like/Ddc-like/Ddc-like/Ddc-like/Ddc-like2/Ddc-like2	amd/amd/amd/amd/amd/amd/amd	1	1	1	2	1	1	1	1	1	2	2	2	5	1	1	1	1	1	1	1
N0.HOG0005884	Ddc	Ddc-like/Ddc/Ddc	Ddc/Ddc/Ddc	1	4	1	1	1	1	1	1	1	1	1	1	1	1	1	1	1	1	1	1
N0.HOG0008414	Ddc	Ddc-like/Ddc-like/Ddc/Ddc	Tdc2/Tdc2/Tdc2/Tdc2	1	1	1	1	1	1	2	1	1	1	1	1	1	1	1	1	1	1	1	1
N0.HOG0013090	Ddc	Ddc-like/Ddc/Ddc	Hdc/Hdc/Hdc	1	1	1	1	1	1	1	1	1	1	1	1	1	1	1	1	1	1	1	1
N0.HOG0006594	Duox	Dple_g184/Hmel_g13564/Duox/Msex_g22674	Dple_g184/Hmel_g13564/-/Msex_g22674	1	1	1	1	2	1	1	2	1	1	1	1	1	1	1	1	1	1	1	1
N0.HOG0006880	Duox	Duox/Duox/Duox	DUOX/DUOX/DUOX	1	1	1	1	2	2	1	1	1	1	1	1	1	1	1	1	1	1	1	1
N0.HOG0007944	Duox	Dple_g3831/Hmel_g2912/Duox	Dple_g3831/Hmel_g2912/HPX5	1	1	1	1	2	1	1	1	1	1	1	1	1	1	1	1	1	1	1	1
N0.HOG0010678	Duox	Dple_g525/Duox/Duox	Dple_g525/DBLOX/DBLOX	1	1	1	1	1	1	1	1	1	1	1	1	1	1	1	1	1	1	1	1
N0.HOG0006254	Galpha49B	NA	cta	0	0	0	0	1	1	0	0	0	0	0	1	0	0	1	0	0	0	0	0
N0.HOG0006255	Galpha49B	Galpha49B/Galpha49B/Galpha49B	cta/cta/cta	0	1	1	0	1	1	1	1	1	1	1	1	1	1	1	1	0	1	1	1
N0.HOG0006256	Galpha49B	Galpha49B/Galpha49B/Galpha49B/Galpha49B	-/-/-/-	0	1	1	1	2	2	2	1	1	1	1	2	1	1	1	1	1	1	1	1
N0.HOG0008893	Galpha49B	Galpha49B/Galpha49B/Galpha49B	-/-/-	1	1	2	1	1	1	1	1	1	1	1	1	1	1	1	1	1	1	1	1
N0.HOG0012103	Galpha49B	Galpha49B/Galpha49B/Galpha49B	-/-/-	1	1	1	1	1	1	1	1	1	1	1	1	1	1	1	1	1	1	1	1
N0.HOG0013077	Galpha49B	Galpha49B//Galpha49B	-//-	1	1	1	1	1	1	1	0	1	1	1	1	1	1	1	1	1	1	2	1
N0.HOG0024440	Galpha49B	NA	cta	0	0	0	0	1	1	0	0	0	0	0	0	0	0	0	0	0	0	0	0
N0.HOG0007396	Gbeta76C	Gbeta76C/Gbeta76C/Gbeta76C	-/-/-	1	1	1	1	1	1	1	1	1	1	1	1	1	1	1	1	1	1	1	1
N0.HOG0012056	Gbeta76C	Gbeta76C/Gbeta76C/Gbeta76C	Gbeta5/Gbeta5/Gbeta5	1	1	1	1	1	1	1	1	1	1	1	1	1	1	1	1	1	1	1	1
N0.HOG0013011	Gbeta76C	Gbeta76C/Gbeta76C/Gbeta76C	-/-/-	1	1	1	1	1	1	1	1	1	1	1	1	1	1	1	1	1	1	1	1
N0.HOG0014885	Ggamma30A	Ggamma30A/Ggamma30A/Ggamma30A	-/-/-	1	1	1	1	0	0	1	1	1	1	1	0	1	1	0	1	1	1	1	1
N0.HOG0011792	Gprk1	Gprk1/Gprk1/Gprk1	Gprk1/Gprk1/Gprk1	1	1	1	1	1	1	1	1	1	1	1	1	1	1	1	1	1	1	1	1
N0.HOG0024170	Gprk1	NA	Gprk1	0	0	0	0	1	1	0	0	0	0	0	0	0	0	0	0	0	0	0	0
N0.HOG0006158	Gprk2	Gprk2/Gprk2/Gprk2/Gprk2	Gprk2/Gprk2/Gprk2/Gprk2	1	1	1	1	0	0	1	2	1	1	1	1	1	1	0	1	1	1	1	1
N0.HOG0006159	Gprk2	/Gprk2/	/Gprk2/	0	0	0	0	0	0	0	1	0	0	0	0	0	0	0	0	1	0	0	0
N0.HOG0006160	Gprk2	NA	Gprk2	0	0	0	0	1	1	0	0	0	0	0	0	0	0	0	0	0	0	0	0
N0.HOG0002773	inaD	inaD//inaD/inaD	-//-/inaD	1	2	2	0	2	2	1	0	1	1	1	2	2	1	1	0	1	2	1	3
N0.HOG0017693	inaD	//inaD	//inaD	0	0	1	0	1	1	0	0	0	0	0	1	1	0	0	0	0	1	0	0
N0.HOG0005731	innexin	Inx8/Inx8/Inx8	shakB/shakB/shakB	1	1	1	1	2	2	1	1	1	2	1	0	1	2	1	1	1	1	1	1
N0.HOG0006435	innexin	Inx1/Inx1/Inx1	-/-/-	1	1	1	1	2	3	1	1	1	1	1	0	1	1	1	1	1	1	1	1
N0.HOG0006436	innexin	inx7/inx7/inx7	-/-/-	1	2	1	1	2	1	1	1	1	1	1	0	1	1	1	2	1	1	1	1
N0.HOG0006437	innexin	inx2/inx2/inx2/inx2/inx2/inx2	Inx2/Inx2/Inx2/Inx2/Inx2/Inx2	1	1	1	1	1	1	1	1	1	1	1	0	4	1	1	1	1	1	1	1
N0.HOG0010204	innexin	inx3/inx3/inx3	-/-/-	1	1	1	1	1	1	1	1	1	1	1	1	1	1	1	1	1	1	1	1
N0.HOG0010718	innexin	inx9/inx9-like/Inx9	-/-/-	1	1	0	1	1	1	1	1	1	1	1	1	1	1	1	1	1	2	1	1
N0.HOG0009286	Nckx30C	Nckx30C/Nckx30C/Nckx30C	-/-/-	1	1	1	1	1	1	1	1	1	1	1	1	1	1	1	1	1	1	1	1
N0.HOG0012074	Nckx30C	Nckx30C/Nckx30C/Nckx30C	-/-/-	1	1	1	1	1	1	1	1	1	1	1	1	1	1	1	1	1	1	1	1
N0.HOG0012849	Nckx30C	Nckx30C/Nckx30C/Msex_g3193	-/-/Msex_g3193	1	1	1	1	1	1	1	1	1	1	1	1	1	1	1	1	1	1	1	1
N0.HOG0016013	Nckx30C	//Nckx30C	//-	0	1	1	0	1	1	0	0	0	1	0	1	1	0	1	0	1	1	0	1
N0.HOG0007483	ninaA	ninaA/Hmel_g10939/ninaA	-/Hmel_g10939/-	1	1	1	1	1	1	1	1	1	1	1	1	1	1	1	1	1	1	2	1
N0.HOG0012119	ninaA	ninaA/inaA/ninaA	Ppib/Ppib/Ppib	1	1	1	1	1	1	1	1	1	1	1	1	1	1	1	1	1	1	1	1
N0.HOG0013586	ninaA	ninaA/inaA/ninaA	-/-/-	1	1	1	1	0	1	1	1	1	1	1	1	1	1	1	1	1	1	1	1
N0.HOG0003638	ninaC	/ninaC2/ninaC2	/Myo15/Myo15	0	1	1	1	2	2	0	1	0	2	1	1	1	0	1	0	1	1	0	1
N0.HOG0003639	ninaC	ninaC2/Hmel_g1336/Msex_g22459	Myo15/Hmel_g1336/Msex_g22459	0	0	1	1	1	2	1	1	0	1	0	1	1	0	1	1	0	0	1	0
N0.HOG0003640	ninaC	NA	Myo15	1	0	0	0	0	0	0	0	1	0	0	0	0	0	0	0	0	0	0	0
N0.HOG0004719	ninaC	ninaC2/ninaC2/ninaC2/ninaC2/ninaC2	Myo1A/Myo1A/Myo1A/Myo1A/Myo1A	1	1	1	1	1	1	1	1	1	1	1	1	3	1	1	1	1	1	1	1
N0.HOG0005119	ninaC	ninaC2/ninaC2/Msex_g21334/Msex_g21333	-/-/Msex_g21334/Msex_g21333	2	1	1	1	2	2	1	1	1	1	1	2	2	1	1	1	1	1	1	1
N0.HOG0005186	ninaC	Dple_g5562/ninaC2/Msex_g4517/Msex_g675/Msex_g688	Dple_g5562/Myo20/Msex_g4517/Msex_g675/Msex_g688	1	1	1	1	2	1	1	1	1	1	1	1	3	1	1	1	1	1	1	1
N0.HOG0005331	ninaC	ninaC2/Dple_g3246/Dple_g3457/ninaC2/ninaC2	Myo9/Dple_g3246/Dple_g3457/Myo9/Myo9	2	1	1	1	1	2	3	1	1	1	1	1	1	1	1	1	1	1	1	1
N0.HOG0006098	ninaC	ninaC2/ninaC2/ninaC2	Myo22/Myo22/Myo22	2	1	1	1	2	2	1	1	1	1	1	1	1	1	1	1	1	1	1	1
N0.HOG0006638	ninaC	ninaC/ninaC/ninaC	Myo21/Myo21/Myo21	1	1	1	1	1	1	1	1	1	1	1	1	1	1	1	2	1	1	2	1
N0.HOG0006642	ninaC	Dple_g4736/ninaC2/Msex_g17498/Msex_g6454/Msex_g6507	Dple_g4736/-/Msex_g17498/Msex_g6454/Msex_g6507	1	1	1	1	1	1	1	1	1	1	1	1	3	1	1	1	1	1	1	1
N0.HOG0007430	ninaC	ninaC2/ninaC2/ninaC2	-/-/-	1	1	1	1	2	1	1	1	1	1	1	1	1	1	1	1	1	1	1	1
N0.HOG0007726	ninaC	ninaC2/ninaC2/ninaC2	msn/msn/msn	1	1	2	1	1	1	1	1	1	1	1	1	1	1	1	1	1	1	1	1
N0.HOG0008147	ninaC	ninaC2/ninaC2/Msex_g24612/Msex_g24613	Myo6/Myo6/Msex_g24612/Msex_g24613	1	1	1	1	1	1	1	1	1	1	1	1	2	1	1	1	1	1	1	1
N0.HOG0009503	ninaC	ninaC2/ninaC2/ninaC2	-/-/-	1	1	1	1	1	1	1	1	1	1	1	1	1	1	1	1	1	1	1	1
N0.HOG0010598	ninaC	ninaC2/ninaC2/ninaC2	Mhc2/Mhc2/Mhc2	1	1	1	1	1	1	1	1	1	1	1	1	1	1	1	1	1	1	1	1
N0.HOG0010776	ninaC	ninaC2/ninaC2/ninaC2	GckIII/GckIII/GckIII	1	1	1	1	1	1	1	1	1	1	1	1	1	1	1	1	1	1	1	1
N0.HOG0010964	ninaC	ninaC2/ninaC2/ninaC2	ck/ck/ck	1	1	1	1	1	1	1	1	1	1	1	1	1	1	1	1	1	1	1	1
N0.HOG0011852	ninaC	ninaC2/ninaC2/ninaC2	Myo1B/Myo1B/Myo1B	1	1	1	1	1	1	1	1	1	1	1	1	1	1	1	1	1	1	1	1
N0.HOG0012955	ninaC	Dple_g7884/ninaC2/ninaC2	Dple_g7884/hppy/hppy	1	1	1	1	1	1	1	1	1	1	1	1	1	1	1	1	1	1	1	1
N0.HOG0013081	ninaC	ninaC2/ninaC2/ninaC2	Myo5/Myo5/Myo5	1	1	1	1	1	1	1	1	1	1	1	1	1	1	1	1	1	1	1	1
N0.HOG0014322	ninaC	ninaC2//ninaC2	-//Mhc1	1	1	1	1	1	1	1	0	1	1	1	0	1	1	1	1	1	1	1	1
N0.HOG0017344	ninaC	NA	Mhc2	0	0	0	0	1	1	0	1	0	0	0	1	2	0	1	0	0	0	0	0
N0.HOG0018254	ninaC	NA	Myo5	0	0	1	0	2	1	1	0	0	0	0	0	0	0	0	0	0	0	0	0
N0.HOG0019258	ninaC	NA	Myo6	0	0	0	0	1	1	0	0	0	0	0	0	2	0	0	0	0	0	0	0
N0.HOG0019513	ninaC	NA	Myo6	0	0	0	0	1	1	0	0	0	0	0	0	2	0	0	0	0	0	0	0
N0.HOG0019668	ninaC	NA	ck	0	0	0	0	0	1	1	0	0	0	0	0	2	0	0	0	0	0	0	0
N0.HOG0020552	ninaC	ninaC2//	hppy//	0	0	1	0	0	0	1	0	0	0	0	1	0	0	0	0	0	0	0	0
N0.HOG0021336	ninaC	NA	Myo1B	0	0	0	0	0	2	1	0	0	0	0	0	0	0	0	0	0	0	0	0
N0.HOG0021708	ninaC	NA	Myo20	0	0	0	0	0	0	0	0	0	0	0	0	2	0	0	0	1	0	0	0
N0.HOG0002701	ninaG	ninaG/Hmel_g7831/Hmel_g7830/ninaG	-/Hmel_g7831/Hmel_g7830/-	1	1	1	1	1	1	1	2	1	1	1	1	1	0	1	1	1	1	1	1
N0.HOG0002702	ninaG	Dple_g13803/Hmel_g7829/ninaG/Msex_g5353/Msex_g5354	Dple_g13803/Hmel_g7829/-/Msex_g5353/Msex_g5354	2	2	4	1	3	2	1	1	1	1	0	1	3	2	1	2	0	2	4	0
N0.HOG0005449	ninaG	Dple_g13802/ninaG/ninaG	Dple_g13802/-/-	2	2	1	3	1	1	1	1	1	1	1	0	1	1	1	1	1	1	2	1
N0.HOG0008241	ninaG	Dple_g16019/ninaG/Msex_g1892	Dple_g16019/-/Msex_g1892	1	1	1	1	1	1	1	1	2	1	1	1	1	1	1	1	1	1	1	1
N0.HOG0010020	ninaG	ninaG/ninaG/Msex_g9602	-/-/Msex_g9602	1	1	1	1	1	1	1	1	1	1	1	1	1	1	1	1	1	1	1	1
N0.HOG0011379	ninaG	ninaG/ninaG/ninaG	-/-/-	1	1	1	1	1	1	1	1	1	1	1	1	1	1	1	1	1	1	1	1
N0.HOG0013890	ninaG	ninaG/ninaG/Msex_g5348	-/-/Msex_g5348	1	1	1	1	1	1	1	1	1	1	1	0	1	1	1	1	1	1	1	1
N0.HOG0018375	ninaG	/ninaG/Msex_g5350	/-/Msex_g5350	0	0	0	1	0	0	0	1	0	0	0	0	1	1	0	1	0	0	0	0
N0.HOG0006397	norpA	norpA/norpA/norpA	-/-/-	1	1	2	1	1	1	1	1	1	1	1	2	1	1	1	1	1	1	1	1
N0.HOG0011136	norpA	norpA/norpA/norpA	Plc21C/Plc21C/Plc21C	1	1	1	1	1	1	1	1	1	1	1	1	1	1	1	1	1	1	1	1
N0.HOG0021132	norpA	NA	Plc21C	0	0	0	0	1	1	0	0	0	0	0	1	0	0	0	0	0	0	0	0
N0.HOG0003352	opsin	LWRh/LWRh/	GPROP5/GPROP5/	0	0	0	1	2	2	1	1	0	1	1	0	0	0	2	0	2	0	0	0
N0.HOG0003353	opsin	NA	GPROP5	0	0	0	0	0	0	0	0	0	0	0	0	0	0	1	1	2	0	3	0
N0.HOG0003354	opsin	//LWRh	//GPROP5	2	1	2	0	0	0	0	0	2	0	0	2	1	1	1	0	2	0	0	0
N0.HOG0004386	opsin	pteropsin/pteropsin/pteropsin/pteropsin/Msex_g8710	GPROP12/GPROP12/GPROP12/GPROP12/Msex_g8710	1	1	1	1	1	2	2	1	1	1	1	2	2	2	2	1	2	1	1	1
N0.HOG0004874	opsin	BRh/BRh/Brh	-/-/-	1	1	1	3	1	1	1	1	1	2	2	1	1	1	1	1	1	1	2	1
N0.HOG0007637	opsin	UVRh1/UVRh1/UVRh2/UVRh	Rh3/Rh3/Rh3/Rh3	1	1	1	1	1	1	1	2	1	1	1	1	1	1	1	1	1	1	1	1
N0.HOG0010945	opsin	RGR-like/RGR-like/RGR-like	//	1	1	1	1	1	1	1	1	1	1	1	1	1	1	1	1	1	1	1	1
N0.HOG0013619	opsin	Rh7/Rh7/Rh7	-/-/-	1	1	1	1	1	1	1	1	1	1	1	1	1	0	1	1	1	1	1	1
N0.HOG0014631	opsin	unclassified/unclassified/unclassified	//	1	1	1	1	1	0	1	1	0	1	1	0	1	1	1	1	1	1	1	1
N0.HOG0010567	Pdhb	pdhb/pdhb/pdhb	-/-/-	1	1	1	1	1	1	1	1	1	1	1	1	1	1	1	1	1	1	1	1
N0.HOG0010997	Pdhb	pdhb/pdhb/pdhb	-/-/-	1	1	1	1	1	1	1	1	1	1	1	1	1	1	1	1	1	1	1	1
N0.HOG0008772	Pis	Pis/Pis/Pis/Pis	-/-/-/-	1	1	1	1	1	1	1	1	1	1	1	1	2	1	1	1	1	1	1	1
N0.HOG0025985	Pis	//Msex_g25027/Pis	//Msex_g25027/-	0	0	0	0	0	0	0	0	0	0	0	0	2	0	0	0	0	0	0	0
N0.HOG0005696	pkc53E	pkc53E/pkc53E/pkc53E	Akt1/Akt1/Akt1	1	1	1	2	1	1	1	1	1	2	1	1	1	1	1	1	2	1	1	1
N0.HOG0005776	pkc53E	pkc53E/pkc53E/pkc53E	-/-/-	1	1	1	1	2	2	1	1	1	1	1	2	1	1	1	1	1	1	1	1
N0.HOG0006791	pkc53E	pkc53E/Hmel_g15704/Hmel_g6355/pkc53E	S6kII/Hmel_g15704/Hmel_g6355/S6kII	1	1	1	1	1	2	1	2	1	1	1	1	1	1	1	1	1	1	1	1
N0.HOG0007211	pkc53E	pkc53E/pkc53E/pkc53E	-/-/-	1	1	2	1	2	1	1	1	1	1	1	1	1	1	1	1	1	1	1	1
N0.HOG0008338	pkc53E	pkc53E/pkc53E/pkc53E	Pka-C1/Pka-C1/Pka-C1	1	1	1	1	1	1	1	1	2	1	1	1	1	1	1	1	1	1	1	1
N0.HOG0008545	pkc53E	pkc53E/pkc53E/pkc53E	-/-/-	1	1	1	1	1	1	1	1	1	1	1	1	1	1	1	1	1	1	1	1
N0.HOG0010696	pkc53E	pkc53E/pkc53E/pkc53E	-/-/-	1	1	1	1	1	1	1	1	1	1	1	1	1	1	1	1	1	1	1	1
N0.HOG0010812	pkc53E	pkc53E/pkc53E/pkc53E	Pka-C3/Pka-C3/Pka-C3	1	1	1	1	1	1	1	1	1	1	1	1	1	1	1	1	1	1	1	1
N0.HOG0010960	pkc53E	Dple_g4277/Hmel_g12515/pkc53E	Dple_g4277/Hmel_g12515/-	1	1	1	1	1	1	1	1	1	1	1	1	1	1	1	1	1	1	1	1
N0.HOG0011606	pkc53E	Dple_g13119/pkc53E/pkc53E	Dple_g13119/-/-	1	1	1	1	1	1	1	1	1	1	1	1	1	1	1	1	1	1	1	1
N0.HOG0011733	pkc53E	pkc53E/pkc53E/pkc53E	-/-/-	1	1	1	1	1	1	1	1	1	1	1	1	1	1	1	1	1	1	1	1
N0.HOG0011919	pkc53E	pkc53E/pkc53E/pkc53E	aPKC/aPKC/aPKC	1	1	1	1	1	1	1	1	1	1	1	1	1	1	1	1	1	1	1	1
N0.HOG0012412	pkc53E	pkc53E/pkc53E/pkc53E	-/-/-	1	1	1	1	1	1	1	1	1	1	1	1	1	1	1	1	1	1	1	1
N0.HOG0012954	pkc53E	pkc53E/pkc53E/pkc53E	JIL-1/JIL-1/JIL-1	1	1	1	1	1	1	1	1	1	1	1	1	1	1	1	1	1	1	1	1
N0.HOG0006516	Pld	Pld/Pld/Pld/Pld/Pld	Pld/Pld/Pld/Pld/Pld	1	1	1	1	1	1	2	1	1	1	1	1	2	1	1	1	1	1	1	1
N0.HOG0005430	Rab	RabX4/RabX4/Msex_g18594/Msex_g15991/Msex_g8325/Msex_g5688/Msex_g15958	Rab1/Rab1/Msex_g18594/Msex_g15991/Msex_g8325/Msex_g5688/Msex_g15958	1	1	1	1	1	1	1	1	1	1	1	1	5	1	1	1	1	1	1	1
N0.HOG0005998	Rab	RabX4/Hmel_g1213/RabX4	Rab26/Hmel_g1213/Rab26	1	1	1	1	2	2	1	1	1	2	1	1	1	1	1	1	1	1	1	1
N0.HOG0006632	Rab	Rab5/Rab5/Rab5/Rab5	Rab5/Rab5/Rab5/Rab5	1	1	1	1	2	1	1	2	1	1	1	1	1	1	1	1	1	1	1	1
N0.HOG0007378	Rab	Rab5/Rab5/Rab5	Rab21/Rab21/Rab21	1	1	1	1	1	1	1	1	1	1	1	1	1	1	2	1	1	1	1	1
N0.HOG0007581	Rab	RabX4/RabX4/RabX4/RabX4	Rab10/Rab10/Rab10/Rab10	1	1	1	1	1	1	1	1	1	1	1	1	2	1	1	1	1	1	1	1
N0.HOG0007804	Rab	RabX4/RabX4/RabX4	Rab3/Rab3/Rab3	1	1	1	1	1	2	1	1	1	1	1	1	1	1	1	1	1	1	1	1
N0.HOG0010842	Rab	Dple_g4583/Hmel_g6309/RabX4	Dple_g4583/Hmel_g6309/Rab14	1	1	1	1	1	1	1	1	1	1	1	1	1	1	1	1	1	1	1	1
N0.HOG0011058	Rab	RabX4/RabX4/RabX4	-/-/-	1	1	1	1	1	1	1	1	1	1	1	1	1	1	1	1	1	1	1	1
N0.HOG0012134	Rab	RabX4/RabX4/RabX4	-/-/-	1	1	1	1	1	1	1	1	1	1	1	1	1	1	1	1	1	1	1	1
N0.HOG0012371	Rab	RabX4/RabX4/RabX4	-/-/-	1	1	1	1	1	1	1	1	1	1	1	1	1	1	1	1	1	1	1	1
N0.HOG0012510	Rab	RabX4/RabX4/RabX4	-/-/-	1	1	1	1	1	1	1	1	1	1	1	1	1	1	1	1	1	1	1	1
N0.HOG0013106	Rab	Dple_g9237/Rab5/Msex_g3310	Dple_g9237/-/Msex_g3310	1	1	1	1	1	1	1	1	1	1	1	1	1	1	1	1	1	1	1	1
N0.HOG0014022	Rab	Dple_g7503/Rab5/Rab5	Dple_g7503/Rab6/Rab6	0	1	1	1	1	1	1	1	1	1	1	1	1	1	1	1	1	1	1	1
N0.HOG0005552	rdgA	Dple_g9160/Dple_g9161/rdgA/rdgA	Dple_g9160/Dple_g9161/Dgk/Dgk	1	1	2	1	2	2	2	1	1	1	1	1	1	1	1	1	1	1	1	1
N0.HOG0010413	rdgA	rdgA/rdgA/rdgA	rdgA/rdgA/rdgA	1	1	1	1	1	1	1	1	1	1	1	1	1	1	1	1	1	1	1	1
N0.HOG0010536	rdgA	Dple_g3954/rdgA/rdgA	Dple_g3954/-/-	1	1	1	1	1	1	1	1	1	1	1	1	1	1	1	1	1	1	1	1
N0.HOG0015506	rdgA	//rdgA	//-	1	0	0	0	1	1	0	0	1	0	1	1	1	0	1	1	1	1	1	1
N0.HOG0023068	rdgA	NA	Dgk	0	1	0	0	0	1	0	0	0	0	0	0	0	0	0	0	0	0	0	0
N0.HOG0011225	rdgB	rdgB/rdgB/rdgB	rdgB/rdgB/rdgB	1	1	1	1	1	1	1	1	1	1	1	1	1	1	1	1	1	1	1	1
N0.HOG0011783	rdgB	rdgBbeta/rdgBbeta/rdgBbeta	rdgBbeta/rdgBbeta/rdgBbeta	1	1	1	1	1	1	1	1	1	1	1	1	1	1	1	1	1	1	1	1
N0.HOG0012530	rdgB	rdgB/rdgB/rdgB	vib/vib/vib	1	1	1	1	1	1	1	1	1	1	1	1	1	1	1	1	1	1	1	1
N0.HOG0018905	rdgB	/rdgBbeta/	/rdgBbeta/	1	0	0	0	0	0	0	1	1	0	0	0	0	0	0	0	0	0	0	1
N0.HOG0004895	rdgC	rdgC/rdgC/rdgC	-/-/-	1	1	1	1	3	2	1	1	1	2	1	2	1	1	1	1	1	1	1	1
N0.HOG0008736	rdgC	rdgC/rdgC/Hmel_g13560/rdgC	PpD3/PpD3/Hmel_g13560/PpD3	1	1	1	1	1	1	1	2	1	1	1	1	1	1	1	1	1	1	1	1
N0.HOG0018407	rdgC	/rdgC/Msex_g25076	//Msex_g25076	0	0	0	0	1	0	0	1	0	1	0	1	1	0	0	0	0	0	0	0
N0.HOG0000602	trp	//Msex_g5126/iav_trpv/Msex_g6963/Msex_g6060/Msex_g4643/Msex_g14549/Msex_g2247/Msex_g18815/Msex_g908/Msex_g19814/Msex_g20222/Msex_g1041/Msex_g19249/Msex_g11651/Msex_g11088/Msex_g8183/Msex_g10814/Msex_g18814/Msex_g4513/Msex_g1886/Msex_g22801/Msex_g14090	//Msex_g5126/Iav/Msex_g6963/Msex_g6060/Msex_g4643/Msex_g14549/Msex_g2247/Msex_g18815/Msex_g908/Msex_g19814/Msex_g20222/Msex_g1041/Msex_g19249/Msex_g11651/Msex_g11088/Msex_g8183/Msex_g10814/Msex_g18814/Msex_g4513/Msex_g1886/Msex_g22801/Msex_g14090	0	0	0	0	0	0	0	0	0	0	0	0	1	0	0	0	0	0	0	0
N0.HOG0003665	trp	trpl//trpl	TRPL//-	0	1	0	1	1	2	1	0	1	1	1	1	1	1	1	0	1	1	0	1
N0.HOG0003666	trp	/trpl/trpl	/TRPL/TRPL	1	1	0	0	1	1	0	1	1	1	0	1	1	1	1	0	1	1	0	1
N0.HOG0003667	trp	NA	TRPL	0	0	0	0	0	0	0	0	0	0	0	0	0	0	0	1	0	0	1	0
N0.HOG0004871	trp	trpml/trpml/trpml/trpml/trpml/trpml/trpml/trpml	TRPML/TRPML//TRPML/TRPML/TRPML/TRPML/TRPML	1	1	1	1	1	1	1	1	1	1	1	1	6	1	1	1	1	1	1	1
N0.HOG0005486	trp	TRPA5/TRPA5/TRPA5/TRPA5/TRPA5	-/-/-/-/-	1	2	1	2	1	1	2	1	1	1	1	1	2	1	1	1	1	1	1	1
N0.HOG0005751	trp	nan_trpv/nan_trpv/nan_trpv	Nan/Nan/Nan	1	2	1	1	1	1	1	1	1	1	1	1	1	1	1	2	1	1	2	1
N0.HOG0006946	trp	trpm/trpm/trpm	TRPM/TRPM/TRPM	2	1	1	1	1	2	1	1	1	1	1	1	1	1	1	1	1	1	1	1
N0.HOG0009023	trp	trpn/trpn/Msex_g4736	-/-/Msex_g4736	1	1	1	1	1	1	1	1	1	1	1	1	1	1	1	1	1	1	1	1
N0.HOG0009025	trp	Dple_g1292/trpn/Msex_g4703	Dple_g1292/-/Msex_g4703	1	1	1	1	2	1	1	1	1	1	1	1	1	1	1	1	1	1	1	1
N0.HOG0009363	trp	trpA1/trpA1/trpA1	TrpA1/TrpA1/TrpA1	1	1	1	1	1	1	1	1	1	1	1	1	1	1	1	1	1	1	1	1
N0.HOG0010474	trp	trpg/trpg/trpg	-/-/-	1	1	1	1	1	1	1	1	1	1	1	1	1	1	1	1	1	1	1	1
N0.HOG0011134	trp	trpn/trpn/trpn	-/-/-	1	0	1	2	1	1	1	1	1	1	1	1	1	1	1	1	1	1	1	1
N0.HOG0012245	trp	trp/trp/trp	TRP/TRP/TRP	1	1	1	1	1	1	1	1	1	1	1	1	1	1	1	1	1	1	1	1
N0.HOG0012652	trp	wtrw2_trpa/wtrw2_trpa/wtrw2_trpa	Wtrw/Wtrw/Wtrw	1	1	1	1	1	1	1	1	1	1	1	1	1	1	1	1	1	1	1	1
N0.HOG0012653	trp	wtrw_trpa/wtrw_trpa/wtrw_trpa	Wtrw/Wtrw/Wtrw	1	1	1	1	1	1	1	1	1	1	1	1	1	1	1	1	1	1	1	1
N0.HOG0012723	trp	iav_trpv/iav_trpv/iav_trpv	Iav/Iav/Iav	1	1	1	1	1	1	1	1	1	1	1	1	1	1	1	1	1	1	1	1
N0.HOG0014212	trp	pain_trpa/pain_trpa/	pain/pain/	1	1	1	1	1	1	1	1	1	1	1	1	0	2	1	1	1	1	0	0
N0.HOG0014960	trp	pyx//pyx_trpa	pyx//pyx	1	1	1	1	1	1	1	0	1	1	1	1	1	0	1	0	1	1	0	1
N0.HOG0015021	trp	/trpl/Msex_g11850	/-/Msex_g11850	0	2	1	0	1	1	0	1	1	1	0	1	1	1	1	0	1	1	1	1
N0.HOG0015439	trp	trpn/Dple_g1326//trpn/trpn	Ank/Dple_g1326//Ank/-	0	0	1	1	2	1	2	0	0	1	0	1	2	0	1	1	0	0	1	0
N0.HOG0015757	trp	/trpm/	/TRPM/	1	0	1	1	1	1	0	1	0	1	1	1	0	0	0	1	0	1	1	0
N0.HOG0016387	trp	/Hmel_g14898/trpA1	/Hmel_g14898/	1	0	1	0	1	0	0	0	1	1	0	0	1	1	0	0	0	1	0	0
N0.HOG0017492	trp	//trpg-like	//-	1	1	0	0	0	0	0	0	1	0	0	0	1	1	0	0	0	0	0	1
N0.HOG0018115	trp	//trp/trp/Msex_g12129	//TRP/TRP/Msex_g12129	1	0	0	0	1	0	0	0	0	0	0	0	3	0	0	0	0	0	0	0
N0.HOG0018379	trp	//TRPA5	//-	0	0	0	1	0	1	0	0	0	0	0	0	1	1	1	0	0	0	0	0
N0.HOG0020418	trp	//iav_trpv	//	0	1	1	0	0	0	0	0	0	0	0	0	1	0	0	0	0	0	0	0
N0.HOG0021220	trp	NA	TRPM	0	0	0	0	0	1	0	0	0	0	0	1	0	0	0	0	0	0	1	0
N0.HOG0024316	trp	NA	Nan	0	0	0	0	1	0	0	0	0	0	0	0	0	0	0	0	0	0	0	1
N0.HOG0025712	trp	//TRPA5-3/TRPA5-2	//-/-	0	0	0	0	0	0	0	0	0	0	0	0	2	0	0	0	0	0	0	0
N0.HOG0025726	trp	//wtrw2_trpa	//Wtrw	0	0	0	0	0	0	0	0	0	0	0	0	1	1	0	0	0	0	0	0
N0.HOG0008183	Vha100	Vha100_2/Vha100_2/Vha100_2	-/-/-	1	1	1	1	1	1	1	1	1	1	1	1	1	1	1	1	1	1	1	1
N0.HOG0008199	Vha100	Vha100_1/Vha100_1/Vha100_1/Vha100_1	-/-/-/-	1	1	1	1	1	1	1	1	1	1	1	1	2	1	1	1	1	1	1	1
N0.HOG0009308	Vha100	Vha100_2/Vha100_2/Vha100_2	-/-/-	1	0	1	1	1	1	1	1	1	1	1	1	1	1	1	1	1	1	1	1
N0.HOG0011010	Vha100	Vha100-like/Vha100-like/Vha100-like	-/-/-	1	1	1	1	1	1	1	1	1	1	1	1	1	1	1	1	1	1	1	1
N0.HOG0018467	Vha100	/Vha100_1/	/-/	0	0	0	0	1	2	0	1	0	0	0	1	0	0	0	0	0	0	0	0
N0.HOG0006966	wunen	wunen1/wunen/wunen1	wun//wun	1	1	0	1	0	0	1	1	1	1	1	0	1	0	1	1	0	0	1	1
N0.HOG0006967	wunen	/wunen/	/wun/	0	0	1	0	1	1	0	1	0	0	0	1	0	0	1	0	0	1	0	0
N0.HOG0008591	wunen	wunen-like2/wunen-like2/wunen-like2/wunen-like2	-/-/-/-	1	1	1	1	1	1	1	2	1	1	1	1	1	1	1	1	1	1	1	1
N0.HOG0012073	wunen	wunen-like1/wunen-like1//wunen-like1	-/-//-	1	1	1	1	1	1	2	0	1	1	1	1	1	1	1	1	1	1	1	1
N0.HOG0012175	wunen	wunen3/wunen3/wunen3	wun/wun/wun	1	1	1	1	1	1	1	1	1	1	1	1	1	1	1	1	1	1	1	1
N0.HOG0013806	wunen	wunen-like3//wunen-like3	-//-	1	1	1	1	1	1	1	0	1	1	1	1	1	1	1	1	1	1	1	1
N0.HOG0013834	wunen	wunen2//wunen2	wun//wun	1	1	1	1	1	1	1	0	1	1	1	1	1	1	1	1	1	1	1	1
N0.HOG0023238	wunen	NA	wun	0	0	1	0	1	0	0	0	0	0	0	0	0	0	0	0	0	0	0	0
